# Comparative analysis of kidney transplantation modeled using precision-cut kidney slices and kidney transplantation in pigs

**DOI:** 10.1101/2024.01.17.575664

**Authors:** Matthias B. Moor, Johan Nordström, Mikhail Burmakin, Melinda Raki, Samer Al-Saad, Greg Nowak, Lars Wennberg, Jaakko Patrakka, Hannes Olauson

**Affiliations:** Division of Renal Medicine, Department of Clinical Science, Intervention and Technology, Karolinska Institutet, Stockholm, Sweden; Division of Pathology, Department of Laboratory Medicine, Karolinska Institutet, Stockholm, Sweden; Division of Transplantation Surgery, Department of Clinical Science, Intervention and Technology, Karolinska Institutet, and Department of Transplantation Surgery, Karolinska University Hospital, Huddinge, Stockholm, Sweden; Department of Pathology, Oslo University Hospital-Rikshospitalet, Oslo, Norway; Columbia Center of Translational Immunology, CUIMC, Columbia University, New York, NY, USA

**Keywords:** Kidney transplantation, precision-cut kidney slices, ischemia-reperfusion injury

## Abstract

Kidney transplants are at risk for so far unavoidable ischemia-reperfusion injury. Several experimental kidney transplantation models are available to study this injury, but all have their own limitations. Here, we describe precision-cut kidney slices (PCKS) as a novel model of kidney ischemia-reperfusion injury in comparison with pig and human kidney transplantation.

Following bilateral nephrectomy in pigs, we applied warm ischemia (1h), cold ischemia (20h) and a reperfusion period (4h) to one whole kidney undergoing transplantation to a recipient pig and, in parallel, established PCKS undergoing ischemia and modeled reperfusion. Histopathological assessment revealed the presence of some but not all morphological features of tubular injury in PCKS as seen in pig kidney transplantation. RNAseq demonstrated that the majority of changes occurred after reperfusion only, with a partial overlap between PCKS and kidney transplantation, with some differences in transcriptional response attributable to systemic inflammatory responses and immune cell migration. Comparison of PCKS and pig kidney transplantation with RNAseq data from human kidney biopsies by gene set enrichment analysis revealed that both PCKS and pig kidney transplantation reproduced the post-reperfusion pattern of human kidney transplantation. In contrast, only post-cold ischemia PCKS and pig kidney partially resembled the gene set of human acute kidney injury.

Overall, the present study established that a PCKS protocol can model kidney transplantation and its reperfusion-related damage on a histological and a transcriptomic level. PCKS may thus expand the toolbox for developing novel therapeutic strategies against ischemia-reperfusion injury.
