## Supplemental Table 1 for "Comparative analysis of kidney transplantation modeled using precision-cut kidney slices and kidney transplantation in pigs"

### Sheet: Tabelle1
Supplemental Table 1: Statistical analyses of histopathological examination
Characteristic	Small basal vacuoles			Larger, nonbasal vacuoles			Cell detachment			Denuded basal membrane
	Beta	95% CI	p-value	Beta	95% CI	p-value	Beta	95% CI	p-value	Beta	95% CI	p-value
Mode
PCKS	—	—		—	—		—	—		—	—
pig	0.75	0.01, 1.5	0.048	0.18	-0.47, 0.83	0.57	-1.4	-2.2, -0.63	<0.001	-0.6	-1.0, -0.16	0.008
Time
baseline	—	—		—	—		—	—		—	—
post-WI	0.5	-0.28, 1.3	0.2	-0.1	-0.78, 0.58	0.77	-0.8	-1.6, 0.04	0.061	-0.4	-0.86, 0.06	0.085
post-CI	-0.1	-0.88, 0.68	0.8	-0.1	-0.78, 0.58	0.77	-0.6	-1.4, 0.24	0.16	-0.4	-0.86, 0.06	0.085
reperfusion 1h	-0.58	-1.3, 0.13	0.1	-0.42	-1.0, 0.20	0.18	1.1	0.32, 1.8	0.007	0.25	-0.17, 0.67	0.23
reperfusion 4h	-1	-1.8, -0.22	0.013	-1.3	-2.0, -0.62	<0.001	0.1	-0.74, 0.94	0.81	1	0.54, 1.5	<0.001
Mode * Time
pig * post-WI	0.17	-0.89, 1.2	0.75	-0.23	-1.2, 0.69	0.61	0.97	-0.17, 2.1	0.093	0.73	0.11, 1.4	0.021
pig * post-CI	-0.4	-1.5, 0.65	0.45	-0.48	-1.4, 0.44	0.3	1.2	0.05, 2.3	0.042	0.48	-0.14, 1.1	0.12
pig * reperfusion 1h
pig * reperfusion 4h	0.17	-0.89, 1.2	0.75	1.3	0.38, 2.2	0.007	1.7	0.60, 2.9	0.004	0.17	-0.45, 0.79	0.59
Characteristic	Flattening of tubular epithelium			Loss of nuclei			Autolysis			Hemostasis/bleeding in interstitium
	Beta	95% CI	p-value	Beta	95% CI	p-value	Beta	95% CI	p-value	Beta	95% CI	p-value
Mode
PCKS	—	—		—	—		—	—		—	—
pig	0.17	-0.19, 0.53	0.36	-0.93	-1.4, -0.44	<0.001	-1.2	-1.9, -0.53	0.001	-0.17	-1.1, 0.78	0.72
Time
baseline	—	—		—	—		—	—		—	—
post-WI	0	-0.38, 0.38	>0.99	-0.9	-1.4, -0.38	0.001	-0.7	-1.4, 0.04	0.062	-0.4	-1.4, 0.59	0.42
post-CI	0	-0.38, 0.38	>0.99	-0.5	-1.0, 0.02	0.057	-1.3	-2.0, -0.56	<0.001	-0.7	-1.7, 0.29	0.16
reperfusion 1h	2.8	2.4, 3.1	<0.001	0.83	0.36, 1.3	<0.001	0.17	-0.51, 0.84	0.62	0.17	-0.74, 1.1	0.71
reperfusion 4h	0.1	-0.28, 0.48	0.6	0.6	0.08, 1.1	0.024	0.9	0.16, 1.6	0.018	-1	-2.0, -0.01	0.048
Mode * Time
pig * post-WI	0.33	-0.18, 0.84	0.19	1.1	0.37, 1.8	0.004	0.53	-0.47, 1.5	0.29	0.23	-1.1, 1.6	0.73
pig * post-CI	2.8	2.3, 3.3	<0.001	0.5	-0.20, 1.2	0.16	1.1	0.13, 2.1	0.027	-0.13	-1.5, 1.2	0.84
pig * reperfusion 1h
pig * reperfusion 4h	2.4	1.9, 2.9	<0.001	0.32	-0.38, 1.0	0.37	-0.57	-1.6, 0.43	0.26	1.7	0.33, 3.0	0.016
CI = Confidence Interval. NA, not available.
